# A benchmark study of protein folding algorithms on nanobodies

**DOI:** 10.1101/2022.08.07.503071

**Authors:** Shibo Liang, Ziquan Liang, Zecheng Wu, Feijuan Huang, Xu Wang, Zihao Tan, Rui He, Zeyi Lu, Yuanzhe Cai, Bingding Huang, Xin Wang

## Abstract

Nanobodies, also known as single domain or VHH antibodies, are the artificial recombinant variable domains of heavy-chain-only antibodies. Nanobodies have many unique properties, including small size, good solubility, superior stability, rapid clearance from blood, and deep tissue penetration. Therefore, nanobodies have emerged as promising tools for diagnosing and treating diseases. In recent years, many deep-learning-based protein structure prediction methods have emerged that require only protein sequences as input to obtain highly-credible 3D protein structures. Among them, AlphaFold2, RoseTTAFold, DeepAb, NanoNet, and tFold performed excellently in protein prediction or antibody/nanobody prediction. In this study, we selected 60 nanobody samples with known experimental 3D structures in the Protein Data Bank (PDB). Next, we predicted their 3D structures using these five prediction algorithms from only their 2D amino acid sequences. Then, we individually compared the predicted and experimental structures. Finally, the results are analyzed and discussed.
