## Supplementary Tables for "A benchmark study of protein folding algorithms on nanobodies": Supplementary Table 1. RMSD_full-atom.xlsx

### Sheet: AlphaFold2
pdb_id	VHH	FR1	CDR1	FR2	CDR2	FR3	CDR3	FR4
1i3v	2.973	1.5343	0.343794	1.0825	3.94654	0.936338	3.79124	1.11141
1kxv	2.953	1.24166	4.1371	1.31515	1.15571	1.5904	3.10559	1.07177
1op9	1.118	1.24651	1.10954	0.798042	0.795053	0.790364	1.30722	0.95292
1qd0	2.163	1.34712	2.49889	1.18677	1.8039	2.19121	3.02531	1.39027
2xxc	2.061	2.31783	3.33673	1.13345	1.13254	0.875477	0.740245	1.28486
3jbc	3.019	2.03749	2.19633	1.41171	1.57315	1.64292	3.83309	1.40536
3jbd	2.191	1.33508	4.66129	1.29964	2.21258	1.20867	2.81907	1.46045
3k3q	3.878	1.14699	7.24907	0.944822	1.82697	1.79256	4.78318	0.89028
3k81	1.901	1.5531	1.48495	1.46938	1.48722	1.1728	3.20762	1.40016
3qsk	2.649	1.44781	4.43401	1.02372	1.23761	1.54794	3.58638	0.910607
3qxt	2.869	1.1056	2.69425	0.994584	1.07775	0.83818	4.87884	0.635588
3r0m	3.64	1.07696	1.83593	1.02911	2.92914	1.30521	5.86133	0.675111
3sn6	1.954	0.890594	1.2347	0.995565	0.46823	0.776241	3.64634	1.01113
3stb	1.547	0.265197	0.33908	0.396408	0.163109	0.270194	1.81836	0.249223
4b50	1.235	1.30677	0.703003	1.05217	1.12769	0.877179	1.062	0.725212
4dk3	2.464	1.23099	4.42693	0.972671	1.02865	1.06057	4.3703	1.1084
4hem	2.047	1.83252	2.39519	1.85793	1.04717	0.934448	3.02971	1.54334
4hep	3.08	0.919371	1.57391	1.59672	0.87114	0.825859	4.87973	0.66633
4idl	1.422	0.960895	0.861841	0.932739	0.735323	1.44016	1.36645	1.16287
4lgp	2.044	1.5753	1.41803	0.785832	1.59626	0.8246	3.74751	1.28121
4nbx	2.507	1.53085	2.38722	0.97721	0.986196	0.801172	3.9926	0.533509
4nc0	1.268	1.03415	2.36952	1.03415	0.250177	1.09903	5.10242	1.34818
4nc2	1.17	0.788403	0.914436	0.970478	1.49885	0.817522	1.41222	0.637513
4orz	1.492	1.26544	1.22173	1.45967	2.19877	1.26918	0.929528	1.50703
4pou	2.974	2.4521	4.01627	1.13374	1.53127	1.57027	3.95246	1.50641
4poy	2.734	1.56862	3.37194	0.790357	0.594342	0.865984	3.69622	0.477201
4ppt	2.915	1.48563	4.09376	0.904342	1.63036	0.786676	3.63356	0.557215
4tvs	2.211	1.11591	0.804579	0.964351	0.963072	0.971639	4.56671	1.28219
4tyu	2.908	2.76073	4.00913	1.14045	3.52963	1.16042	4.24583	0.875381
4u05	2.938	2.80204	3.84651	1.18487	3.49272	1.37321	4.39996	0.879762
4w70	2.47	1.81472	2.41866	1.2017	2.46036	1.16296	4.26893	1.21093
4wem	1.683	1.30073	3.23825	1.08946	0.792899	1.35464	1.72315	1.03939
4z9k	4.023	2.01946	1.61234	1.3338	1.65358	1.33772	4.94697	1.44353
5boz	2.759	1.05631	4.78491	1.23726	2.33747	1.51899	3.78965	1.39069
5e1h	2.366	1.4317	2.1045	1.54771	1.28165	0.911462	4.32967	1.14591
5hvf	2.215	1.00586	3.8544	0.827739	0.953726	1.00994	2.69184	1.06338
5j1s	1.557	1.04602	1.62653	0.707714	0.393546	0.751484	2.56128	0.598078
5j57	2.551	2.0974	1.57296	1.13449	0.631589	0.71266	4.0316	1.49681
5nlu	2.233	1.31689	2.23691	1.04778	1.10957	0.983406	3.96959	1.3272
5sv3	1.635	1.49661	2.02423	0.964597	3.10354	0.657342	1.92618	0.848873
5vIv	2.22	1.61702	5.01269	1.03087	1.53597	0.894108	2.80748	0.531222
5vm6	2.582	1.26856	4.77595	1.22294	3.39142	1.50695	2.9014	0.814893
6apo	1.371	1.29506	1.26652	1.52499	1.3256	1.15566	1.39612	0.63383
6apq	1.725	1.80603	0.731387	1.34934	0.433819	0.835466	2.92779	1.11269
6fyt	3.161	0.994363	1.78244	0.478305	1.17602	0.795796	6.4782	0.357156
6fyw	2.353	0.823276	1.52776	1.18492	3.64062	2.21252	2.61246	0.635973
6sc5	2.337	1.12774	1.0292	0.840942	1.53438	0.783167	3.96916	1.57032
6u50	1.491	1.35996	0.781736	0.974482	1.24742	1.23855	1.39842	1.44936
6u53	2.544	2.08246	2.38296	1.0849	0.772897	1.82403	1.4347	0.763295
7r74	1.65	1.05241	1.61765	1.6954	0.317645	1.05547	1.30159	1.27928
7ri1	1.248	1.31992	0.912663	0.982642	0.545509	1.3249	0.931145	1.20073
2vyr	1.28031	1.44417	1.04639	1.02558	1.40131	0.880774	1.46693	1.54858
4w2q	2.43996	1.51759	1.57376	1.17399	0.363606	2.28086	3.02307	1.64479
4yga	1.88016	1.34555	0.738655	1.27794	3.1475	1.4805	2.65407	0.797904
5jmo	1.48224	0.986276	0.780908	0.842813	1.06033	0.754095	2.76558	1.34122
6fys	2.4382	0.91227	0.974485	1.36423	3.92151	2.39279	2.52835	0.564404
6h16	2.82878	1.24773	5.51159	1.35614	2.26369	1.73413	4.27163	1.1485
6oc8	1.4695	1.14449	1.04252	0.86509	0.234877	1.07859	2.89635	0.641216
6sc8	2.2514	1.04129	1.44064	1.73442	1.85502	1.16106	3.67208	1.82438
6v80	2.69529	1.47942	4.50748	1.35533	1.56528	1.93939	3.68264	1.49104

### Sheet: RoseTTAFold
pdb_id	VHH	FR1	CDR1	FR2	CDR2	FR3	CDR3	FR4
1i3v	2.5799	1.38273	1.73034	1.13415	4.13328	1.21823	2.61696	0.883681
1kxv	4.03449	1.61995	3.94809	1.25795	0.967325	2.55893	4.6209	1.36173
1op9	2.12791	1.52023	2.70655	0.879144	1.05805	1.50802	3.18754	1.43741
1qd0	2.55517	1.47773	5.2759	1.10673	2.07752	2.31648	2.14908	1.25574
2xxc	2.33372	1.55833	3.79774	1.28297	3.28477	1.11627	2.0084	1.23424
3jbc	3.17772	2.32983	3.73048	1.40167	2.13048	2.04332	4.04924	1.67604
3jbd	2.15165	2.00913	4.38308	1.46246	2.22723	1.28689	2.95859	1.64379
3k3q	3.54025	1.41811	6.02112	1.20812	2.58796	2.02334	3.70434	1.24655
3k81	2.44464	1.72362	2.11844	1.95209	1.6108	1.26438	4.06501	1.65853
3qsk	3.21703	1.82591	5.7252	1.2183	1.3355	1.69166	4.23215	1.31486
3qxt	2.65116	1.14414	5.17746	1.33414	1.70978	1.2572	4.89518	1.60392
3r0m	2.78163	1.13568	3.15334	0.999459	2.7577	1.408	4.03238	1.34564
3sn6	2.92972	1.64394	0.748721	1.05998	0.692642	1.19557	4.68291	1.48299
3stb	2.27911	1.06909	1.10405	1.15375	1.18055	1.24503	4.5266	1.12611
4b50	4.25958	1.6612	2.47728	1.28428	0.730383	1.32817	5.87923	2.12398
4dk3	2.15031	1.23598	4.67841	0.933755	1.76933	1.10422	3.23359	1.34393
4hem	2.8948	1.24458	0.969117	2.2571	0.739429	1.60403	4.41605	1.30962
4hep	3.44202	1.26129	0.964852	1.52317	1.44734	1.06997	6.69141	0.954317
4idl	5.87094	1.48112	1.1368	1.1721	0.85492	1.71053	6.1036	2.23568
4lgp	2.4697	1.67257	1.54069	0.97992	3.45146	1.14002	3.16387	1.76412
4nbx	2.42672	1.77308	3.664	0.940268	0.736098	1.00653	4.11241	1.32037
4nc0	1.53753	1.12851	1.30282	0.957369	0.484369	1.38343	1.92215	1.14878
4nc2	2.31499	1.16325	1.39012	0.797804	1.54966	1.2749	2.558	1.12308
4orz	1.7652	1.53718	1.19843	1.83615	2.06802	1.57758	1.28007	1.98795
4pou	3.22463	2.8422	4.65863	1.20226	1.52164	1.77101	4.30353	1.08093
4poy	2.81505	1.36209	4.28166	0.862399	1.38747	1.14399	4.76128	1.7651
4ppt	3.17165	1.2527	4.33882	0.867172	1.63596	1.00683	3.79739	1.83119
4tvs	2.16235	1.10057	1.36357	1.05712	0.742679	1.08788	3.32881	1.2155
4tyu	2.84416	2.8513	3.38816	1.33725	3.0659	1.48711	4.44496	1.23581
4u05	2.87644	2.88002	3.34532	1.53968	3.3763	1.52844	4.43682	1.41588
4w70	2.44512	1.68149	3.82718	1.17543	3.07953	1.02	3.8092	1.26517
4wem	1.8522	1.33268	1.93951	1.03118	0.704406	1.49044	3.11435	1.37423
4z9k	3.10684	2.21998	1.47624	1.34677	1.74478	1.6018	5.39232	1.45667
5boz	2.80517	1.0532	4.85738	1.36499	2.24732	1.66782	4.27275	1.54784
5e1h	2.5855	1.53745	0.988199	1.42958	1.48238	0.927132	4.32456	1.36529
5hvf	3.61618	1.31338	3.85822	1.15618	1.88778	2.17685	6.15309	1.93905
5j1s	3.32718	1.52701	3.30867	0.989802	0.494512	1.27696	4.07896	1.51839
5j57	2.28151	2.14627	2.4279	1.09783	1.11314	1.26831	4.30811	1.74568
5nlu	2.75282	1.73852	2.37323	0.911558	1.12351	1.33998	4.53777	1.56133
5sv3	1.65908	1.34566	2.30762	0.861592	1.75688	1.0415	1.47251	1.65525
5vIv	1.58585	1.23753	3.71172	1.00529	1.5451	1.06585	1.35372	1.81981
5vm6	2.7168	1.31703	4.77737	1.38408	3.37439	1.92978	3.26461	1.06365
6apo	1.52622	1.42332	1.13886	2.20074	1.778	1.26893	1.49233	0.9077
6apq	1.60648	1.03323	1.7543	1.54139	0.700261	1.11269	4.38023	1.48137
6fyt	2.273	0.972669	2.69045	0.83234	1.10325	1.04926	4.81899	0.850747
6fyw	2.53276	1.14175	1.66951	0.986344	3.4542	2.39315	3.19319	1.33441
6sc5	1.48338	1.16393	2.25803	1.43731	0.910396	0.832232	3.00266	1.11867
6u50	1.88637	1.57483	0.953571	1.17027	1.1997	1.32537	6.43167	0.953868
6u53	2.20607	2.1789	4.8379	0.968201	0.367945	1.65833	2.70328	1.18447
7r74	2.10464	1.07629	3.8942	1.71673	0.54398	1.68227	1.61802	1.37498
7ri1	2.04901	1.58683	2.67828	1.09264	1.13534	1.66862	2.44661	1.33914
2vyr	1.54254	1.43483	0.984121	0.973172	1.51918	1.21732	2.256	1.59391
4w2q	2.33163	1.69164	1.02437	1.29403	1.00855	2.47414	3.08063	1.92392
4yga	2.61265	1.57987	1.24357	1.07013	2.71107	1.73454	4.29783	2.2556
5jmo	3.1338	1.72163	1.13059	1.64401	1.34313	1.0671	3.73691	1.54453
6fys	2.82884	1.03923	1.69636	1.04227	3.97893	2.57223	4.03887	0.880321
6h16	2.99798	1.44704	5.51221	1.20728	2.42013	1.82709	4.62264	1.21534
6oc8	1.54148	1.04775	1.1133	1.43784	0.990995	1.04507	2.82048	0.822483
6sc8	1.91011	1.48416	2.62681	1.80863	0.906554	0.966817	2.76458	1.74035
6v80	2.97208	1.5647	4.69434	1.30083	1.54664	2.10217	4.61933	2.08301

### Sheet: DeepAb
pdb_id	VHH	FR1	CDR1	FR2	CDR2	FR3	CDR3	FR4
1i3v	4.52315	1.8152	2.1235	1.07349	4.53221	1.00402	4.98041	1.2825
1kxv	3.88088	1.59294	4.21648	1.61661	0.923198	2.52089	4.39648	1.46943
1op9	3.55033	1.3854	4.1639	1.09001	2.29998	0.995775	5.04034	1.39162
1qd0	3.55517	1.52617	4.95905	1.01465	1.63954	1.9156	4.19389	1.43409
2xxc	9.44306	2.56451	4.70588	1.32198	2.69213	1.10334	3.36981	5.89635
3jbc	4.94469	2.07272	4.27726	1.27685	2.18123	1.75652	5.98857	4.02249
3jbd	2.66882	1.3614	4.75495	1.34362	2.1365	1.21437	3.11392	1.31787
3k3q	5.10745	1.49156	7.11468	1.66011	1.61094	2.05304	5.13905	1.07978
3k81	2.15045	1.40413	1.92735	1.80303	1.53997	1.28471	3.48595	1.51374
3qsk	3.89853	1.18336	5.11988	1.17908	2.19761	1.66193	5.18411	1.34415
3qxt	4.77129	1.34814	4.48923	1.30052	1.47554	1.04287	5.93704	1.59339
3r0m	5.193	1.64317	4.11349	0.663089	2.90742	1.29699	6.50182	2.13214
3sn6	4.92393	1.11374	0.724159	1.18816	0.437271	0.92937	7.82381	2.02461
3stb	5.84546	1.0535	1.00915	1.09557	0.944124	1.13348	6.7991	1.24483
4b50	2.72662	1.56697	3.62186	1.51081	1.6878	1.14046	3.78995	2.30688
4dk3	4.84888	1.55712	4.75933	1.12829	1.62503	1.17856	6.63415	1.19197
4hem	4.92975	1.62485	2.29671	2.37473	1.37953	0.949772	6.06223	1.17467
4hep	6.0151	1.20033	1.54359	1.32327	1.28497	1.49159	8.16192	1.30577
4idl	3.99136	1.90688	4.66884	0.987154	0.80505	1.47422	7.79652	2.50297
4lgp	3.10532	1.64547	1.55192	0.920678	3.23407	1.10528	4.43213	1.77419
4nbx	4.45371	1.46807	2.32711	1.25851	0.688615	0.931209	5.7008	0.912174
4nc0	5.12739	1.23556	2.85873	1.15676	2.01575	1.47544	6.53328	1.26028
4nc2	4.88974	0.904943	0.756044	0.967413	1.55397	0.985226	5.40908	0.772747
4orz	2.21062	1.47158	1.08185	1.81674	2.07105	1.27945	4.24038	2.0684
4pou	5.02232	4.20262	5.09741	1.24542	1.58452	1.71341	6.07008	0.858397
4poy	4.74485	1.67062	4.21042	1.84881	1.57091	1.2535	5.67665	0.935786
4ppt	4.86962	1.60131	4.4208	1.09598	0.814975	0.934804	5.45758	1.3193
4tvs	5.00379	1.31359	2.7695	0.84931	1.79618	1.18424	6.31976	1.22591
4tyu	5.69534	2.27996	4.23614	1.25722	4.43798	1.17694	6.69809	1.30732
4u05	4.49092	2.30665	4.26742	1.35971	3.68475	1.19979	6.47552	1.16815
4w70	5.80077	2.03994	3.24015	1.17346	3.72561	1.59978	6.1518	1.45725
4wem	3.92413	1.40087	4.2166	1.9947	0.984895	1.46744	5.49722	1.17102
4z9k	5.22166	2.08465	1.36695	1.45284	1.36331	2.09303	4.19093	1.32366
5boz	4.53391	1.10434	4.56471	1.2567	2.49014	1.58085	5.75489	1.49321
5e1h	4.79923	1.45414	1.21243	1.47299	1.49517	0.98756	5.58464	1.50043
5hvf	4.08485	1.24263	3.9501	1.19906	1.4921	1.27392	5.94316	1.43372
5j1s	2.67603	1.19515	4.37328	1.04771	0.909112	0.84239	4.48614	1.24556
5j57	5.36489	2.25093	2.2208	1.12995	0.245492	0.904229	6.3404	1.44726
5nlu	2.73724	1.5611	2.5168	0.990636	1.1011	1.18132	4.09674	1.53785
5sv3	4.68724	1.46146	2.64834	0.896083	1.61893	1.06431	6.47538	1.46382
5vIv	5.05559	1.46424	4.268	0.760118	1.67877	1.17836	6.26369	1.69987
5vm6	5.2891	1.47459	4.29556	1.36528	2.8727	1.83661	6.25659	1.39619
6apo	4.18181	1.27746	2.5377	6.27706	2.85279	1.68957	5.99145	1.17172
6apq	2.44865	2.02932	0.579309	2.63784	0.599771	1.05479	3.59401	1.57641
6fyt	2.94033	1.1921	4.71809	0.929279	1.04531	0.823611	4.43728	1.76534
6fyw	5.98005	1.15336	3.5419	1.24499	4.03061	2.4215	5.22847	1.72209
6sc5	1.33541	1.1688	0.731854	0.515966	0.869315	0.877035	2.78148	0.738619
6u50	2.40949	1.65963	0.818286	1.91853	1.23811	1.21793	2.70205	1.41623
6u53	2.49571	2.12672	4.94014	0.911556	0.294922	1.74167	3.85294	1.25799
7r74	2.67685	1.1648	4.24922	1.79719	0.440401	1.67289	4.59886	1.20011
7ri1	3.80961	1.4303	1.12131	1.33984	0.792957	1.44183	5.67136	1.21323
2vyr	3.89078	1.53982	0.668435	0.818885	2.0322	0.85725	5.85459	1.98843
4w2q	2.5585	1.66264	1.12027	1.31047	0.635146	2.46894	3.82672	2.27981
4yga	4.18565	1.44743	1.38344	1.2478	2.88186	1.82103	5.91347	1.42467
5jmo	2.89791	1.09794	1.26584	0.64021	1.32404	0.878733	4.14286	2.15896
6fys	6.69085	1.10474	3.12768	1.25271	4.13339	2.52833	7.2626	1.39723
6h16	2.99552	1.3569	5.67706	1.18148	2.32248	1.85148	4.41841	1.2472
6oc8	4.16976	1.34319	2.50795	2.79697	1.27384	1.04828	4.32457	1.09573
6sc8	1.99505	1.16077	1.75654	1.84799	0.946003	0.939454	3.29309	1.44112
6v80	2.91324	1.56825	4.77704	1.70083	1.4484	1.9778	4.42811	2.196

### Sheet: tFold
pdb_id	VHH	FR1	CDR1	FR2	CDR2	FR3	CDR3	FR4
1i3v	2.34231	1.60808	0.992771	1.06715	4.24292	0.968896	1.2351	0.961963
1kxv	2.96087	1.45381	3.70265	1.2432	1.27224	2.49629	2.39571	1.48284
1op9	1.1735	1.12295	0.289208	0.792206	0.922722	0.996445	1.40164	1.12872
1qd0	2.55299	1.18338	5.0637	1.143	1.69157	2.15179	2.79742	1.06577
2xxc	2.10192	1.98716	3.1468	1.04498	1.21109	0.915199	2.14048	1.17115
3jbc	2.75087	1.98302	4.15396	1.19801	1.52974	1.70291	3.14103	1.49956
3jbd	2.21553	1.48134	2.89162	1.26687	2.08352	1.3167	3.26078	1.26162
3k3q	3.44284	3.23973	5.8816	0.996721	1.72417	1.70877	1.55608	1.05608
3k81	3.86473	1.49411	4.30908	1.69964	1.47343	1.19131	4.85801	1.42277
3qsk	3.04517	1.63619	4.32808	0.813358	0.919556	1.45006	4.3081	1.04811
3qxt	2.6379	1.21614	4.03423	0.967123	1.23169	0.983398	4.0341	1.07345
3r0m	2.74585	1.29601	1.75889	0.856407	2.84341	1.42555	4.08761	1.06387
3sn6	1.1738	1.09394	0.579831	0.980443	0.480235	1.02132	1.38797	1.11668
3stb	1.84203	1.20179	2.8834	1.07393	0.836986	1.25781	2.57805	0.702513
4b50	2.44154	1.64578	2.34925	1.02456	1.18504	1.00566	3.45858	1.18735
4dk3	1.93456	1.20166	4.10213	0.88701	1.04818	1.22912	2.51965	1.00668
4hem	1.83453	1.22883	1.6448	1.97155	1.06896	1.09342	2.64096	1.3306
4hep	2.87442	1.12576	1.11411	1.60312	1.67534	1.37065	4.97325	0.696833
4idl	1.61642	1.32488	1.67412	0.975779	0.743933	1.47698	1.11413	1.20179
4lgp	2.03287	1.38567	1.33308	0.937575	2.34749	1.08425	3.59588	1.50281
4nbx	2.59811	1.48628	3.36434	0.741569	0.941101	0.853542	4.84149	0.813951
4nc0	1.3223	1.04576	1.23637	0.876898	0.33573	1.22216	1.32732	0.939227
4nc2	1.4181	0.842633	1.49078	0.736876	1.59774	0.842906	1.81933	0.758178
4orz	1.79618	1.38977	1.74801	1.60385	1.00502	1.28121	1.62264	1.99334
4pou	2.45908	2.55726	4.88066	0.999807	1.52009	1.53377	2.36631	1.09659
4poy	1.87395	1.42087	2.2859	0.823225	0.695309	1.00697	2.17823	0.890396
4ppt	2.31274	1.36537	4.22948	0.750117	1.64567	0.884592	2.07627	1.02234
4tvs	1.80147	1.04218	1.27831	0.958386	0.817497	1.00136	3.24983	1.0576
4tyu	2.70577	2.46204	3.32675	0.972038	3.22657	1.26463	4.03127	0.973927
4u05	2.75837	2.47672	3.56007	0.899771	3.22947	1.40443	4.0189	0.952522
4w70	2.34542	1.24581	2.78445	1.17428	2.46066	1.24938	3.95339	1.02072
4wem	1.99611	1.1319	4.07313	0.858256	0.729687	1.4246	2.77181	0.951974
4z9k	3.74631	2.13088	1.28042	1.21597	1.79773	1.68769	4.57923	1.42241
5boz	2.34882	1.07306	4.54765	0.95958	2.31978	1.4724	2.74053	1.45468
5e1h	2.09838	1.45195	2.24008	1.46804	1.25964	0.904026	3.77572	0.965526
5hvf	2.25185	0.948677	3.66983	0.82233	0.892024	1.03889	3.83884	1.2931
5j1s	1.93546	1.21631	2.54411	0.66352	0.428515	0.938991	3.06545	1.01263
5j57	1.61086	2.07438	1.12688	1.1238	0.146058	0.931795	0.955639	1.56525
5nlu	2.5707	1.30616	2.04208	0.969153	0.960791	0.932051	4.34413	1.27757
5sv3	1.79228	1.36145	1.16143	0.922025	3.26738	0.916683	2.36783	1.11661
5vIv	1.69903	1.1945	3.42936	0.77801	1.54084	0.926772	0.749835	1.01029
5vm6	2.06501	1.2849	4.85468	1.07774	0.457213	1.479	1.4884	1.02631
6apo	1.34055	1.07357	1.01456	0.942728	1.3736	1.27003	1.74762	1.08694
6apq	1.7041	1.65781	1.36713	1.139	0.39032	0.939272	2.91041	1.07205
6fyt	2.90101	0.968032	2.39673	0.7281	1.19323	1.05444	4.99765	0.304851
6fyw	2.15137	0.944246	1.01033	1.05771	3.72605	2.19426	1.9254	1.44573
6sc5	1.82468	1.39184	1.68088	1.62213	0.948773	1.12587	2.50295	1.4292
6u50	1.46099	1.3216	0.808175	1.27815	1.24942	1.06256	1.50223	1.11535
6u53	2.97457	2.15269	2.08516	0.992469	0.402286	1.8036	1.40665	0.73323
7r74	1.9	1.2071	2.11196	1.69027	0.57518	1.29787	2.75533	1.10966
7ri1	1.41505	1.14537	1.78366	1.02933	0.66209	1.29189	1.5305	1.04813
2vyr	1.93506	1.56543	1.38263	0.834396	1.60593	0.787408	2.6003	1.71942
4w2q	1.97907	1.36616	1.16301	1.3641	0.723193	2.30058	1.52159	1.66744
4yga	1.95306	1.39762	0.77363	1.19138	3.01584	1.55578	2.83988	1.35851
5jmo	2.68282	1.07154	1.46473	1.69656	0.953955	0.826901	3.89027	2.10403
6fys	2.23142	0.901958	0.800236	1.14937	4.08746	2.36954	1.85763	1.28335
6h16	2.33644	1.35284	2.82923	1.20691	1.21134	1.77599	3.98053	1.06273
6oc8	1.69849	1.19293	2.26393	0.880755	0.261247	1.06807	2.88108	0.814546
6sc8	2.14885	1.45047	1.78196	1.77832	1.00303	1.06558	3.08791	1.50409
6v80	2.4487	1.57933	2.19151	1.27951	1.50426	1.85151	3.53823	1.16331
