## Supplementary Tables for "A benchmark study of protein folding algorithms on nanobodies": Supplementary Table 2. RMSD_alphaC-only.xlsx

### Sheet: AlphaFold2
pdb_id	VHH	FR1	CDR1	FR2	CDR2	FR3	CDR3	FR4
1i3v	2.58366	0.700563	0.271895	0.489373	2.49273	0.36113	3.11633	0.39875
1kxv	2.29859	0.93522	2.95832	0.405933	0.223357	0.960067	1.60711	0.78441
1op9	0.545446	0.578596	0.291045	0.371551	0.25872	0.312688	0.345651	0.730023
1qd0	1.32782	0.707906	1.73011	0.825608	0.48893	1.1465	1.5771	0.466435
2xxc	1.38441	1.12453	2.32219	0.581615	0.519567	0.398959	0.330376	0.854488
3jbc	2.51046	1.47348	2.09921	0.974687	1.15996	0.737389	2.9326	0.876112
3jbd	1.44861	0.889543	2.54919	0.940913	1.39858	0.637654	2.31778	0.847868
3k3q	3.23801	0.470942	6.68194	0.414695	0.992942	1.41456	3.52108	0.571023
3k81	1.79871	1.17363	1.36617	0.692688	1.13593	0.743683	3.25503	0.843762
3qsk	1.92012	1.24817	2.12357	0.602705	1.01317	1.20912	2.14455	0.640472
3qxt	2.05706	0.504048	1.36576	0.517697	0.137243	0.432571	2.80494	0.244514
3r0m	1.77781	0.719795	0.944114	0.369953	1.5311	0.528526	2.45338	0.228169
3sn6	1.83543	0.497903	0.299077	0.441134	0.331361	0.421914	3.50038	1.04071
3stb	1.01212	0.490794	0.54189	0.405775	0.154225	0.268228	1.85356	0.47589
4b50	0.857462	0.883273	0.418411	0.383524	0.184839	0.328457	0.460671	0.321533
4dk3	1.64032	0.506173	0.556939	0.37186	0.164047	0.323072	3.5411	0.420507
4hem	1.3397	1.3129	1.81381	1.41954	0.314374	0.330852	1.43947	0.875671
4hep	2.34125	0.41131	0.855353	0.812951	0.443336	0.493289	3.69557	0.276154
4idl	1.03721	0.592921	0.396627	0.343577	0.175579	0.755207	0.860183	0.319486
4lgp	1.56465	0.788497	0.906743	0.396778	1.28275	0.505419	2.10061	0.960104
4nbx	1.77211	0.749377	1.2115	0.291105	0.330581	0.29833	2.57592	0.479662
4nc0	0.651303	0.687569	0.372416	0.308953	0.194785	0.279642	0.332258	0.482398
4nc2	0.574599	0.625669	0.248018	0.47934	0.225369	0.249187	0.659498	0.415508
4orz	0.62464	0.484932	0.782272	0.407258	0.440796	0.524483	0.386177	0.524094
4pou	2.15184	1.66132	2.04143	0.625786	1.2568	1.22193	2.26958	0.563283
4poy	1.96789	0.879927	2.71873	0.283051	0.403074	0.555519	2.10996	0.300182
4ppt	2.14323	0.857197	3.14318	0.34969	1.59179	0.341997	2.01018	0.485047
4tvs	1.42302	0.488533	0.358477	0.420125	0.120237	0.308229	2.76393	0.302929
4tyu	2.38412	1.78874	2.88861	0.36837	3.00322	0.450357	3.3407	0.74501
4u05	2.35079	1.77931	2.79956	0.311699	3.04405	0.457782	3.34132	0.719153
4w70	1.99284	1.06892	1.72732	0.672522	1.90659	0.314163	3.31655	0.386363
4wem	0.91681	0.603573	0.585534	0.360449	0.320722	1.02955	0.984986	0.508196
4z9k	3.68489	1.70433	1.24596	0.551234	0.836887	0.559198	3.87063	0.631269
5boz	1.87139	0.724625	2.81765	0.515577	0.721157	0.784568	2.67165	1.14139
5e1h	1.61076	1.02973	1.58313	0.710934	0.29532	0.312114	2.85184	0.725478
5hvf	1.37049	0.632325	1.92998	0.477032	0.286039	0.824003	1.39876	0.801498
5j1s	1.06575	0.58546	0.871865	0.228961	0.170812	0.54477	1.04064	0.330108
5j57	1.92789	1.25912	0.737421	0.30184	0.681649	0.294117	2.78188	0.646416
5nlu	2.21692	0.800334	2.24299	0.265511	0.170922	0.532559	3.03588	0.634413
5sv3	1.17376	0.396682	1.55236	0.439264	1.97885	0.371509	1.67546	0.471512
5vIv	1.46663	0.778049	3.09677	0.265474	1.01158	0.381973	1.89546	0.311303
5vm6	1.76695	0.861864	2.45803	0.513258	1.92334	1.07489	1.95109	0.573279
6apo	0.937728	0.557299	0.795563	1.28231	0.145872	0.703797	0.296582	0.298484
6apq	1.18903	0.710091	0.29778	0.729228	0.215313	0.273599	2.1292	0.757873
6fyt	2.77584	0.752025	0.905884	0.402261	0.213417	0.381829	5.42282	0.898012
6fyw	1.48475	0.493616	0.959415	0.579925	1.83614	1.10067	2.02044	0.501469
6sc5	1.6839	0.277323	0.175839	0.26664	0.268525	0.341028	2.80826	0.870353
6u50	0.945493	0.753785	0.771706	0.341416	0.14002	0.721415	0.598614	0.572014
6u53	1.40694	1.35489	1.36819	0.580141	0.197525	1.37015	0.394823	0.516066
7r74	1.06938	0.678181	1.20514	0.71147	0.195698	0.44608	0.909888	0.421281
7ri1	0.783231	0.668894	0.506134	0.270615	0.377849	0.647999	0.387726	0.552892
2vyr	0.504431	0.53951	0.195067	0.688471	0.245561	0.246645	0.428107	0.461456
4w2q	1.74442	1.02867	0.468722	0.418491	0.278913	1.76784	1.75838	1.06457
4yga	1.37174	0.479843	0.289976	0.51843	2.29444	1.26252	1.69522	0.541426
5jmo	0.966556	0.49054	0.414748	0.312559	0.375358	0.261805	1.87862	0.905083
6fys	1.57582	0.461898	0.325637	0.783285	1.86747	1.1723	1.95214	0.528817
6h16	1.69365	0.810445	2.79674	0.665079	0.275954	1.06866	1.9529	0.416924
6oc8	1.24086	0.836039	0.284805	0.471598	0.196738	0.412881	2.71235	0.428746
6sc8	1.4042	0.603465	0.227864	0.532754	0.348718	0.274474	2.54573	1.3885
6v80	2.16337	1.05498	2.11363	0.686444	1.39666	1.7089	3.08258	1.00704

### Sheet: RoseTTAFold
pdb_id	VHH	FR1	CDR1	FR2	CDR2	FR3	CDR3	FR4
1i3v	2.19137	0.793742	1.33054	0.57128	2.49143	0.492771	1.71606	0.48291
1kxv	3.37967	1.11184	2.85896	0.5225	0.259287	1.65441	3.32359	0.913343
1op9	1.32579	0.720133	0.616062	0.554632	0.450668	0.505702	2.08192	1.00901
1qd0	1.60571	0.660584	4.16657	0.776334	0.296054	1.26409	1.64773	0.65921
2xxc	1.83959	0.814213	2.55314	0.706453	2.00522	0.585787	1.77264	0.723567
3jbc	2.53814	1.51611	2.62487	1.09007	1.44647	0.934606	3.02402	0.923694
3jbd	1.54182	1.10414	2.39933	0.886454	1.44807	0.688997	2.51254	1.03928
3k3q	2.83966	1.06105	4.3355	0.530356	1.21717	1.47861	2.8456	0.759905
3k81	2.35291	1.11149	1.52583	0.817655	1.10063	0.83621	4.03059	0.831784
3qsk	2.43502	1.50848	3.25383	0.943815	1.27386	1.2465	2.76646	0.840967
3qxt	2.03626	0.92804	2.42356	0.61757	0.237748	0.455173	2.30576	1.05049
3r0m	2.00332	0.695738	1.52785	0.595835	1.34045	0.594888	2.34015	0.858042
3sn6	2.47829	0.91175	0.617935	0.561785	0.471408	0.651909	4.04434	1.18095
3stb	1.83725	0.584371	0.758845	0.509871	0.222638	0.477075	4.01546	0.453075
4b50	3.7363	0.835587	2.26228	0.487189	0.258438	0.677984	5.11134	0.758551
4dk3	1.33266	0.723756	2.94788	0.440452	0.347409	0.54275	2.15112	0.858098
4hem	2.20482	0.665443	0.650392	1.93265	0.2745	0.655734	2.56624	0.896864
4hep	2.87528	0.801999	0.748004	0.843263	0.62054	0.590641	5.74066	0.70234
4idl	2.36451	0.51874	0.245806	0.542189	0.372108	0.830208	5.45791	0.89952
4lgp	1.84295	0.783478	0.808011	0.375924	1.7968	0.664194	2.16295	1.13539
4nbx	1.78032	1.09377	1.85025	0.42385	0.38024	0.511343	2.61697	0.601235
4nc0	0.889701	0.618026	0.354657	0.320947	0.343903	0.466763	1.2536	0.7702
4nc2	1.5945	1.01419	0.793672	0.50367	0.335213	0.666904	1.86103	1.01118
4orz	0.967482	0.628232	1.14841	0.445255	0.486437	0.631973	0.429137	0.901681
4pou	2.35099	2.2811	2.78473	0.828698	1.08798	1.25051	2.22345	0.558057
4poy	1.92225	0.728033	2.71821	0.395732	1.00124	0.63171	2.7171	0.865465
4ppt	2.2063	0.695767	2.89353	0.499206	1.61837	0.428029	2.57209	1.04188
4tvs	1.70981	0.578332	0.738551	0.541704	0.265259	0.589197	2.20489	0.951503
4tyu	2.13146	2.03894	2.19377	0.773165	2.57714	0.613403	3.28991	0.895107
4u05	2.1467	1.89635	2.22984	0.651918	2.70555	0.557628	3.22393	0.910167
4w70	1.83753	1.1244	2.51523	0.728544	2.24215	0.375275	2.66508	0.955365
4wem	1.28349	0.913408	0.696175	0.471308	0.355253	1.04285	2.17222	0.737791
4z9k	2.63931	1.70375	0.910533	0.541006	1.04122	1.04882	3.92302	0.793334
5boz	1.75937	0.634586	3.00027	0.656799	0.822906	0.764412	3.15518	1.01132
5e1h	2.30737	0.991425	0.492285	1.10546	0.474215	0.501455	3.73836	0.835515
5hvf	3.23701	0.795266	3.30623	0.606847	1.53856	1.47188	4.12107	0.816032
5j1s	2.72758	1.03498	2.60547	0.433103	0.261529	0.680158	3.33058	0.710366
5j57	1.66896	1.52409	1.23756	0.373904	1.0444	0.565841	2.73377	0.729468
5nlu	2.72902	1.10642	2.11775	0.4697	0.256071	0.777585	3.70561	0.900648
5sv3	1.21067	0.473058	1.48394	0.48409	0.287136	0.658762	1.24457	1.04415
5vIv	1.07978	0.639705	1.7287	0.420822	1.13936	0.393277	0.80793	0.743321
5vm6	1.80325	0.780117	2.45407	0.805026	1.96294	1.2314	1.85747	0.483568
6apo	0.936419	0.619311	0.641871	1.67415	0.311144	0.60269	0.763932	0.537532
6apq	0.789634	0.518492	0.734206	0.840599	0.679739	0.466451	2.98288	0.835464
6fyt	1.95624	0.760409	1.7513	0.459131	0.246889	0.622377	3.06343	0.818247
6fyw	1.56277	0.709777	1.25464	0.421908	1.76836	1.05115	2.54383	0.471623
6sc5	0.768306	0.804701	1.01281	0.427064	0.478663	0.447572	1.74386	0.769903
6u50	1.05585	0.964879	0.952164	0.44236	0.257617	0.626338	5.36006	0.602783
6u53	1.7799	1.57594	2.99689	0.578333	0.29928	1.17352	2.3694	0.852407
7r74	1.27005	0.549175	2.69296	0.559403	0.184179	0.63978	1.28479	0.841113
7ri1	1.49451	0.817129	2.10617	0.451144	1.00353	0.759088	1.75081	0.816733
2vyr	0.907076	0.51932	0.80639	0.7678	0.435546	0.541676	1.46307	0.920684
4w2q	1.69083	1.23894	0.381127	0.427586	0.634433	1.83294	1.70019	1.30461
4yga	2.0604	0.716884	0.793367	0.458702	2.30654	1.45794	3.11865	1.6478
5jmo	2.5631	0.882116	0.665684	0.411998	0.312044	0.598322	3.51885	1.06138
6fys	1.80032	0.735438	0.474362	0.515999	1.82607	1.25175	2.64535	0.434297
6h16	1.80412	0.686838	2.91913	0.743899	1.01481	1.08036	2.2217	0.708157
6oc8	1.26896	0.8663	0.715401	0.807012	0.337798	0.608285	2.49763	0.594681
6sc8	1.07671	0.584922	1.22547	0.793702	0.493264	0.454246	1.34479	1.36475
6v80	2.22513	0.956555	2.40329	0.681177	1.44129	1.78436	3.19872	0.899845

### Sheet: DeepAb
pdb_id	VHH	FR1	CDR1	FR2	CDR2	FR3	CDR3	FR4
1i3v	4.25732	0.801586	1.59729	0.502838	3.46544	0.46637	4.33053	0.93464
1kxv	3.24729	1.18312	2.9147	0.995509	0.246302	1.63106	2.75585	1.09779
1op9	2.88715	0.607865	1.96797	0.82323	1.85452	0.370427	3.39332	0.991658
1qd0	3.18323	0.852469	4.24195	0.449878	0.625115	1.13526	2.93293	1.04174
2xxc	9.86687	1.37744	2.5324	0.756332	1.63924	0.376497	2.67186	4.14631
3jbc	4.62805	1.60834	3.13144	1.00649	1.38895	0.726062	4.74363	3.72133
3jbd	2.07842	0.813651	2.6039	0.897416	1.3267	0.568665	2.60024	0.642575
3k3q	4.69867	1.14835	6.30247	1.10744	0.924423	1.56312	4.17565	0.99688
3k81	2.06741	1.04402	1.68772	0.860217	1.20114	0.789059	3.53574	0.999818
3qsk	2.93565	0.787255	2.90289	0.735021	2.07373	1.19718	3.38937	0.677893
3qxt	4.13714	0.845114	2.66541	0.663412	0.771391	0.356131	4.93192	1.00762
3r0m	4.33982	1.38413	2.35804	0.362331	1.47267	0.512541	4.79156	1.81784
3sn6	4.63666	0.62851	0.318923	0.457514	0.450736	0.474892	6.91846	0.667892
3stb	5.53443	0.568789	0.62363	0.442494	0.275494	0.324896	6.03871	1.40066
4b50	2.07837	0.915333	2.52058	0.550921	0.279429	0.518947	3.05491	1.41589
4dk3	4.45329	0.714146	2.89283	0.518055	0.315201	0.453595	5.47809	0.875918
4hem	4.1324	1.00169	2.02582	2.07335	0.879346	0.407695	4.34813	0.942121
4hep	5.60858	0.727417	0.971385	0.922609	0.469704	0.586658	7.23275	1.10893
4idl	2.79216	1.02327	2.91059	0.564721	0.467216	0.775656	5.01167	1.67404
4lgp	2.63393	0.838192	0.840815	0.461774	1.98269	0.55851	2.81719	1.48768
4nbx	3.55574	0.555445	1.12454	0.72469	0.311186	0.328048	3.6534	0.571274
4nc0	4.5262	0.643954	2.33	0.601649	1.75001	0.412487	5.41453	0.898812
4nc2	3.81088	0.544248	0.369831	0.677952	0.225429	0.434793	4.49359	0.621381
4orz	1.20148	0.522376	0.929086	0.437418	0.426585	0.58706	2.00611	0.76727
4pou	3.97989	3.2902	2.77913	0.78163	1.53417	1.17653	4.65573	0.416207
4poy	3.76271	0.899989	2.60943	0.919023	1.51324	0.558934	3.69622	0.587776
4ppt	3.84754	0.931924	2.99451	0.727586	0.452234	0.291116	3.95086	0.985187
4tvs	4.37939	0.580993	0.770994	0.534528	1.73932	0.388238	5.54953	0.995123
4tyu	5.05168	1.49445	2.54715	0.580601	2.51567	0.425248	5.14973	0.890003
4u05	4.00086	1.50876	2.66754	0.585516	3.609	0.477894	5.09001	0.923926
4w70	5.60517	1.52427	2.22451	0.706753	2.87965	0.716791	5.41968	1.28523
4wem	3.1143	0.731768	2.7709	0.599746	0.340113	1.09312	3.89722	0.644169
4z9k	5.02191	1.63436	0.776643	0.776542	1.05628	1.3275	3.46658	0.831749
5boz	3.78181	0.634431	2.81439	0.675083	0.945015	0.778176	4.30414	1.05732
5e1h	4.63949	0.964719	0.515137	1.11697	0.319651	0.315692	5.09014	1.34844
5hvf	3.26829	0.680861	3.01302	0.890718	1.07257	0.920879	4.43289	1.02297
5j1s	1.7444	0.5933	2.69907	0.513021	0.318111	0.505535	2.56624	0.847181
5j57	5.19108	1.64574	0.950611	0.351266	0.246942	0.307331	5.46498	1.29696
5nlu	2.65691	0.891495	2.32363	0.620746	0.189891	0.754133	3.56412	1.20271
5sv3	4.18072	0.538087	0.860383	0.522598	1.21012	0.679118	5.30608	1.04048
5vIv	4.47556	0.808437	2.25794	0.40708	1.32896	0.587655	5.36956	0.706877
5vm6	4.81455	1.19709	2.49228	0.698647	2.29506	1.15529	5.11128	0.872125
6apo	3.33439	0.680072	1.73662	3.72582	1.85757	0.924169	3.66798	0.805067
6apq	2.07298	0.882888	0.485472	1.64135	0.365847	0.41468	2.9058	1.27656
6fyt	2.03049	0.697908	2.74115	0.469657	0.208013	0.386977	3.09912	1.1796
6fyw	5.66003	0.566684	2.1534	0.797772	2.10777	1.07718	4.57335	1.3595
6sc5	0.910268	0.351076	0.229566	0.288534	0.38208	0.336481	1.98394	0.44284
6u50	2.05745	0.966895	0.864393	1.1315	0.417223	0.648597	2.06634	0.865492
6u53	1.81889	1.42508	3.25314	0.657905	0.246918	1.20941	1.60636	1.14345
7r74	1.82883	0.769326	2.88901	0.530221	0.122727	0.578694	2.59718	0.728996
7ri1	3.26097	0.547667	0.358472	0.859444	0.440397	0.781379	4.21787	0.665386
2vyr	3.60762	0.527069	0.216664	0.722709	0.306387	0.256906	4.73765	1.16955
4w2q	1.83856	1.08462	0.499749	0.650942	0.480733	1.8008	2.42432	1.43831
4yga	3.79139	0.579018	0.940269	0.674974	2.40936	1.50334	4.7124	0.599918
5jmo	2.52015	0.495399	0.613343	0.380208	0.326634	0.310816	3.73394	1.45132
6fys	6.22575	0.624369	2.20875	0.820383	2.14739	1.19181	6.27607	1.33389
6h16	1.74885	0.951452	2.90416	0.689151	0.34943	1.03435	2.39472	0.949026
6oc8	4.14264	1.00626	1.98175	1.18329	0.840285	0.590329	3.67307	0.934776
6sc8	1.27839	0.461475	0.325782	0.547664	0.480586	0.314111	2.55262	0.770581
6v80	2.01121	1.05439	2.41611	0.610206	1.43329	1.65668	2.49825	1.09544

### Sheet: tFold
pdb_id	VHH	FR1	CDR1	FR2	CDR2	FR3	CDR3	FR4
1i3v	1.9505	0.793742	0.680645	0.569288	2.40994	0.366575	0.925843	0.429631
1kxv	2.51131	1.03974	3.05965	0.472154	0.233273	1.5569	1.86126	1.08198
1op9	0.618784	0.465981	0.151667	0.391494	0.332555	0.395357	0.663048	0.79873
1qd0	2.14843	0.580627	4.05502	0.609182	0.471739	1.15211	1.91624	0.361306
2xxc	1.5449	0.925699	1.83774	0.547335	0.66505	0.463346	1.69484	0.806192
3jbc	2.1246	1.40082	3.1726	0.929703	1.13346	0.758798	2.21659	0.762771
3jbd	1.77479	0.90132	1.99504	0.832941	1.25481	0.677262	2.61689	0.793509
3k3q	3.13154	2.61591	5.00897	0.511059	0.907692	1.26447	1.12417	0.825621
3k81	4.06012	1.08342	2.96565	0.71847	1.14102	0.729558	4.8972	0.833719
3qsk	2.28972	1.47112	2.14829	0.405586	0.878387	0.988677	2.86049	0.696783
3qxt	1.73217	0.701086	2.03609	0.433937	0.145556	0.396829	2.11374	0.433751
3r0m	1.97091	0.67714	1.03027	0.305022	1.47982	0.626833	2.32404	0.640265
3sn6	0.71701	0.767123	0.260484	0.402835	0.370252	0.494234	1.02493	0.842859
3stb	1.12585	0.470004	1.82843	0.487069	0.192188	0.502587	1.78995	0.558553
4b50	2.09948	1.08563	2.04578	0.467161	0.284983	0.523325	2.59685	0.504566
4dk3	1.20532	0.582492	2.41976	0.470076	0.203889	0.43245	1.58497	0.497401
4hem	1.1563	0.741402	1.19134	1.59527	0.387476	0.395031	1.18717	0.866274
4hep	2.32201	0.625423	1.07128	0.933093	0.46246	0.472113	4.28942	0.511184
4idl	1.20719	0.755886	1.37244	0.347469	0.198604	0.859139	0.553366	0.465809
4lgp	1.51361	0.699254	0.6122	0.386293	1.27023	0.53308	1.94598	1.09067
4nbx	1.73437	0.63146	1.78288	0.245847	0.335001	0.340893	2.81127	0.39134
4nc0	0.729028	0.451346	0.405199	0.390554	0.17611	0.348946	0.688452	0.413523
4nc2	0.879829	0.628104	0.89338	0.430468	0.184158	0.27825	1.2582	0.392916
4orz	1.22678	0.597224	1.37301	0.537704	0.358856	0.615867	0.758122	0.777306
4pou	1.67489	1.97516	2.68792	0.550078	1.13876	1.07018	1.05834	0.323876
4poy	1.32512	0.725077	1.73805	0.346952	0.353174	0.583987	1.02706	0.329237
4ppt	1.67573	0.687489	2.72351	0.426512	1.55366	0.278347	0.984161	0.552143
4tvs	1.18226	0.486669	0.757108	0.553253	0.227573	0.383605	1.87865	0.383169
4tyu	2.11516	1.60108	2.2493	0.372692	2.74385	0.543381	2.86215	0.655094
4u05	2.14597	1.60209	2.34067	0.29943	2.71067	0.548256	2.86271	0.636676
4w70	1.86163	1.01218	1.9865	0.698138	1.85997	0.384136	2.87418	0.381553
4wem	1.17771	0.527812	1.70533	0.355899	0.179904	1.03832	1.76604	0.460925
4z9k	3.39778	1.65183	0.639648	0.462985	0.877398	1.17133	3.43088	0.854296
5boz	1.43996	0.665944	2.88067	0.562268	0.666073	0.755451	1.71128	1.13901
5e1h	1.44519	0.895912	1.31966	1.14248	0.321762	0.343804	2.53695	0.623641
5hvf	1.42739	0.622551	1.99026	0.400212	0.285757	0.565298	2.27912	0.772161
5j1s	1.4971	0.761861	1.99906	0.242425	0.221921	0.484262	2.08333	0.340734
5j57	0.912367	1.31284	0.233716	0.242595	0.125981	0.249954	0.579811	0.448788
5nlu	2.47897	0.879375	1.83894	0.411981	0.168611	0.490018	3.52405	0.829767
5sv3	1.37183	0.561634	0.821288	0.452624	2.00707	0.543222	2.04679	0.554583
5vIv	0.97364	0.672829	1.43523	0.215964	0.992442	0.398107	0.392037	0.537224
5vm6	1.34501	1.02443	3.28831	0.395432	0.373844	1.07576	0.697375	0.486997
6apo	0.701067	0.523139	0.650926	0.615892	0.196199	0.62625	0.406726	0.46747
6apq	1.25989	0.76603	0.885943	0.798452	0.190233	0.311023	2.08531	0.717817
6fyt	2.36134	0.587977	1.44841	0.391226	0.19194	0.709433	3.09574	0.823833
6fyw	1.31798	0.527267	0.739361	0.527611	1.75546	1.06682	1.82193	1.14126
6sc5	1.19659	0.603511	1.20305	0.399887	0.427703	0.331539	1.7256	0.656079
6u50	0.933263	0.668152	0.803099	0.40873	0.122224	0.63886	0.715952	0.457235
6u53	2.2916	1.31596	1.94611	0.71411	0.229639	1.31139	0.374198	0.566129
7r74	1.34	0.695035	1.22995	0.643216	0.21565	0.866709	1.93576	0.525388
7ri1	0.82594	0.636891	1.31449	0.241094	0.240635	0.640019	0.72673	0.456116
2vyr	1.52075	0.705886	1.00717	0.76524	0.262208	0.309669	1.59669	0.566177
4w2q	1.51204	1.06703	0.552576	0.471036	0.347994	1.78799	0.772166	1.03618
4yga	1.34933	0.560677	0.281139	0.59615	2.27634	1.18787	1.6895	0.821636
5jmo	2.21846	0.52578	0.895243	0.461264	0.376184	0.281404	3.3295	1.12739
6fys	1.3786	0.579866	0.330989	0.814552	1.8083	1.199	1.73499	0.770165
6h16	1.49445	0.89092	1.78708	0.664974	0.375146	1.08468	1.96943	0.590315
6oc8	1.41573	0.85243	1.16856	0.503127	0.21801	0.465577	2.67517	0.457295
6sc8	1.38376	0.838394	1.21101	0.519918	0.495032	0.313599	1.5444	0.964209
6v80	2.155	1.05432	1.42788	0.743937	1.35834	1.60796	2.98198	0.803311

### Sheet: NanoNet
pdb_id	VHH	FR1	CDR1	FR2	CDR2	FR3	CDR3	FR4
1i3v	1.69977	0.930135	0.86616	0.903204	2.69114	0.553904	1.57824	0.391411
1kxv	3.86921	0.988652	2.68577	0.572056	0.386058	1.60926	3.97785	0.799984
1op9	0.560624	0.407298	0.792986	0.448189	0.413289	0.300483	0.901624	0.628759
1qd0	0.834294	0.50225	1.22514	0.450992	0.487812	0.655441	1.07353	0.528983
2xxc	1.45054	0.896858	2.50153	0.640054	0.821899	0.351363	1.10489	0.971873
3jbc	1.78424	1.27939	2.85518	0.97272	1.18062	0.648205	2.5186	0.718252
3jbd	1.61539	0.770302	2.20629	1.06802	1.21258	0.584279	2.15549	0.794519
3k3q	4.13372	3.19253	5.03581	0.691972	0.800078	1.64052	3.97088	1.01004
3k81	1.37658	1.05357	1.20304	0.801735	1.05105	0.78994	2.25475	0.745829
3qsk	1.01503	1.54666	0.9475	0.431363	0.753793	0.568281	0.817046	0.587232
3qxt	0.820247	0.822024	1.72665	0.503688	0.306631	0.324093	0.792681	0.398416
3r0m	1.17519	0.605014	2.19352	0.335623	0.758859	0.540183	1.63472	0.490146
3sn6	1.30899	0.654197	0.412317	0.456145	0.478217	0.472111	1.89759	1.04159
3stb	0.770471	0.430071	0.631746	0.328316	0.275486	0.278957	1.13397	0.467898
4b50	0.879342	0.600438	1.02014	0.329597	0.213253	0.328212	1.43364	0.635742
4dk3	0.609965	0.472828	0.875623	0.39441	0.32533	0.32935	0.898869	0.420502
4hem	0.816439	0.535257	0.810095	1.32053	0.329959	0.359757	0.874013	0.831679
4hep	3.42269	0.607982	0.924311	0.903556	0.568322	0.574994	5.28084	0.457554
4idl	0.698572	0.527529	0.743343	0.346643	0.29811	0.566416	1.0375	0.418123
4lgp	2.61245	0.762379	0.815815	0.520535	2.19756	0.630977	2.68171	1.03375
4nbx	0.624308	0.446638	0.770259	0.350453	0.404956	0.230761	1.09884	0.527507
4nc0	0.666957	0.440318	0.962792	0.374136	0.321318	0.332785	0.969238	0.608752
4nc2	0.468781	0.405204	0.28758	0.397483	0.275604	0.271899	0.748007	0.426226
4orz	0.816348	0.484055	0.962464	0.471849	0.36878	0.599784	0.683314	0.738755
4pou	1.95364	2.30308	2.90101	0.725132	1.50108	0.777531	0.944694	0.606634
4poy	1.40326	0.471492	2.13829	0.359762	1.35402	0.662464	0.883175	0.500525
4ppt	0.759171	0.530404	1.48833	0.333342	0.522139	0.670326	0.834187	0.547061
4tvs	0.528049	0.377759	0.480268	0.339918	0.263877	0.287192	0.882416	0.376374
4tyu	1.78223	2.44741	0.850597	0.426165	2.70457	0.43847	1.05791	0.777588
4u05	1.77247	2.44753	0.833729	0.357167	2.66865	0.440531	1.0435	0.762729
4w70	1.43708	1.69998	3.30333	0.703708	1.1619	0.356805	0.987226	0.367943
4wem	0.754348	0.571337	0.815731	0.373721	0.302887	0.674436	1.11947	0.658212
4z9k	2.97499	1.6094	1.27566	0.675658	0.99646	0.979973	3.28508	0.742918
5boz	1.3525	0.640298	2.58815	0.689276	0.687644	0.797312	1.69237	0.999279
5e1h	1.5841	0.997608	1.83347	0.692618	0.451716	0.295021	2.60599	0.734735
5hvf	0.706001	0.574578	1.09208	0.43555	0.71094	0.412331	1.04612	0.495231
5j1s	0.721014	0.893475	0.858001	0.344362	0.358771	0.343674	0.992454	0.446036
5j57	2.51634	1.1285	0.693207	0.326094	0.327336	0.270865	2.18302	2.66063
5nlu	1.12067	0.758169	0.9329	0.4054	0.36792	0.413032	1.81451	0.675771
5sv3	0.703007	0.549092	0.596451	0.469251	0.547394	0.388138	1.00379	0.742758
5vIv	0.613152	0.378575	0.934891	0.311706	0.873347	0.423546	0.798948	0.37259
5vm6	2.53843	1.12932	1.13526	0.473589	0.296042	0.636158	1.08109	0.593566
6apo	1.73318	0.846881	2.75309	2.23369	0.63753	0.668411	1.63838	0.746966
6apq	0.662548	0.600343	0.544452	0.60383	0.281336	0.347096	1.02579	0.75995
6fyt	1.03245	0.501545	0.828172	0.412824	0.376428	0.316668	2.16596	0.672104
6fyw	2.01395	0.612425	1.15993	0.495252	1.67363	1.11468	3.15444	0.793293
6sc5	1.54929	0.318708	0.398009	0.395221	0.468053	0.310297	2.95531	0.804403
6u50	1.84212	0.633031	0.898758	0.373244	0.279268	0.669758	1.83208	0.635495
6u53	1.48897	1.39151	1.55724	0.612218	0.332492	1.23397	1.12322	0.715581
7r74	1.09327	0.671917	1.40692	0.455087	0.669369	0.396838	1.52116	0.617557
7ri1	1.32974	0.807887	2.68883	0.454423	1.52441	0.812354	1.51699	0.516313
2vyr	0.572151	0.408965	0.281496	0.669888	0.307828	0.246076	0.97802	0.483342
4w2q	1.22302	0.81347	0.379477	0.364394	0.466014	1.71092	0.988971	0.467786
4yga	1.7718	0.712208	1.14605	0.51127	2.31946	1.53052	1.79859	1.02025
5jmo	0.935869	0.433869	0.377247	0.285582	0.309259	0.207483	1.70021	0.80172
6fys	2.08826	0.580114	0.61696	0.732136	2.06319	1.08241	3.35855	0.583437
6h16	0.668167	0.534316	0.779155	0.558765	0.324779	0.564966	0.985586	0.502122
6oc8	2.1435	0.794546	2.65936	0.671811	0.374477	0.402561	2.22779	0.702742
6sc8	1.42494	0.458957	0.441855	0.726034	0.538586	0.310375	2.89551	1.35251
6v80	2.05896	0.97303	1.83248	0.697348	1.28339	1.67421	2.614	0.862628
