## Supplementary Tables for "A benchmark study of protein folding algorithms on nanobodies": Supplementary Table 3. TM-score.xlsx

### Sheet: Full_aton_TM-score
PDB_id	AlphaFold2	RoseTTAFold	DeepAb	tFold
1i3v	0.9097	0.8956	0.8538	0.9339
1kxv	0.9872	0.8319	0.8315	0.9174
1op9	0.9879	0.9556	0.8902	0.9833
1qd0	0.9368	0.9026	0.8607	0.9109
2xxc	0.9322	0.9061	0.8186	0.9389
3jbc	0.888	0.8595	0.8094	0.8881
3jbd	0.9279	0.9207	0.9044	0.9171
3k3q	0.8513	0.8574	0.783	0.8714
3k81	0.9035	0.8718	0.8861	0.8445
3qsk	0.9047	0.8598	0.847	0.8997
3qxt	0.9887	0.9161	0.8755	0.9478
3r0m	0.9079	0.9169	0.8487	0.831
3sn6	0.9445	0.9056	0.8789	0.9785
3stb	0.9584	0.9295	0.8727	0.9526
4b50	0.9655	0.862	0.9087	0.8932
4dk3	0.9274	0.9321	0.8656	0.907
4hem	0.9475	0.9221	0.8674	0.9516
4hep	0.9163	0.8844	0.8168	0.874
4idl	0.962	0.887	0.8773	0.9373
4lgp	0.9273	0.9085	0.8897	0.9267
4nbx	0.9301	0.919	0.9056	0.9333
4nc0	0.9348	0.9579	0.8763	0.9668
4nc2	0.9846	0.9275	0.9052	0.9623
4orz	0.9811	0.9554	0.9507	0.9369
4pou	0.8824	0.8609	0.8461	0.9187
4poy	0.9179	0.9162	0.8714	0.9464
4ppt	0.9147	0.8997	0.8733	0.9402
4tvs	0.9881	0.9281	0.8668	0.9023
4tyu	0.8907	0.8855	0.8311	0.8893
4u05	0.8909	0.8854	0.8372	0.8874
4w70	0.8978	0.9017	0.8062	0.8968
4wem	0.9588	0.9304	0.8742	0.9452
4z9k	0.839	0.8532	0.796	0.8417
5boz	0.9183	0.9195	0.8683	0.9381
5e1h	0.9261	0.9002	0.8555	0.9365
5hvf	0.9362	0.8646	0.8591	0.9403
5j1s	0.9538	0.8968	0.9223	0.9216
5j57	0.9327	0.9201	0.8613	0.978
5nlu	0.8946	0.8621	0.8595	0.8737
5sv3	0.9529	0.9435	0.8771	0.9414
5vIv	0.9356	0.9439	0.8736	0.9559
5vm6	0.9062	0.9068	0.8154	0.9463
6apo	0.962	0.9555	0.8267	0.9753
6apq	0.9526	0.9383	0.9044	0.9428
6fyt	0.9197	0.9199	0.9121	0.9037
6fyw	0.9232	0.9352	0.8321	0.9488
6sc5	0.956	0.9643	0.9722	0.9471
6u50	0.9558	0.8998	0.9088	0.9577
6u53	0.8946	0.8441	0.8455	0.8851
7r74	0.9547	0.9386	0.9147	0.9408
7ri1	0.9777	0.9241	0.8821	0.9685
2vyr	0.9906	0.9671	0.9145	0.9359
4w2q	0.8845	0.8852	0.8786	0.902
4yga	0.9516	0.9109	0.8708	0.9535
5jmo	0.9634	0.9178	0.9332	0.9259
6fys	0.9152	0.9229	0.8255	0.9416
6h16	0.9223	0.9159	0.9221	0.9268
6oc8	0.9381	0.9231	0.8562	0.9195
6sc8	0.9516	0.9541	0.9579	0.9349
6v80	0.8788	0.8712	0.8844	0.886

### Sheet: Cα_only_TM-score
PDB_id	AlphaFold2	RoseTTAFold	DeepAb	tFold	NanoNet
1i3v	0.9131	0.8955	0.854	0.9339	0.91389
1kxv	0.8689	0.8319	0.8315	0.8565	0.8503
1op9	0.9879	0.9556	0.8902	0.9833	0.98178
1qd0	0.9368	0.9026	0.8607	0.9109	0.96703
2xxc	0.9287	0.9061	0.8186	0.9389	0.92986
3jbc	0.888	0.8595	0.8094	0.8881	0.89745
3jbd	0.9275	0.9207	0.9044	0.9171	0.9196
3k3q	0.8538	0.8574	0.783	0.8714	0.77732
3k81	0.9033	0.8718	0.8861	0.8445	0.91476
3qsk	0.9047	0.8598	0.847	0.8997	0.9618
3qxt	0.9312	0.9161	0.8755	0.9319	0.96517
3r0m	0.9249	0.9169	0.8487	0.9166	0.94734
3sn6	0.9291	0.9056	0.8789	0.9785	0.94707
3stb	0.964	0.9295	0.8727	0.9555	0.96938
4b50	0.9655	0.862	0.9087	0.8932	0.96319
4dk3	0.9487	0.9321	0.8656	0.9567	0.97769
4hem	0.9475	0.9221	0.8674	0.9516	0.96681
4hep	0.9163	0.8844	0.8168	0.874	0.85648
4idl	0.9559	0.887	0.8773	0.9373	0.97199
4lgp	0.9273	0.9085	0.8897	0.9267	0.89451
4nbx	0.9296	0.919	0.9056	0.9333	0.97952
4nc0	0.9727	0.9579	0.8763	0.9668	0.96454
4nc2	0.9835	0.9275	0.9052	0.9623	0.98496
4orz	0.9811	0.9554	0.9507	0.9369	0.96402
4pou	0.8824	0.8609	0.8461	0.9187	0.89878
4poy	0.9179	0.9162	0.8714	0.9464	0.94022
4ppt	0.9147	0.8997	0.8733	0.9402	0.97034
4tvs	0.9455	0.9281	0.8668	0.9519	0.98263
4tyu	0.8907	0.8855	0.8311	0.8893	0.90249
4u05	0.8909	0.8854	0.8372	0.8874	0.90398
4w70	0.8952	0.9017	0.8062	0.8968	0.93617
4wem	0.9615	0.9304	0.8742	0.9452	0.96933
4z9k	0.839	0.8532	0.796	0.8417	0.84003
5boz	0.9118	0.9195	0.8683	0.9381	0.87496
5e1h	0.9261	0.9002	0.8555	0.9365	0.92211
5hvf	0.9362	0.8646	0.8591	0.9403	0.97598
5j1s	0.9538	0.8968	0.9223	0.9216	0.97094
5j57	0.9327	0.9201	0.8613	0.978	0.93658
5nlu	0.8963	0.8621	0.8595	0.8737	0.93575
5sv3	0.9473	0.9435	0.8771	0.9414	0.97493
5vIv	0.9344	0.9439	0.8736	0.9559	0.97496
5vm6	0.9062	0.9068	0.8154	0.9463	0.94783
6apo	0.9629	0.9555	0.8267	0.9753	0.89056
6apq	0.9483	0.9383	0.9044	0.9428	0.97952
6fyt	0.9197	0.9199	0.9121	0.9037	0.95776
6fyw	0.9232	0.9352	0.8321	0.9488	0.91031
6sc5	0.956	0.9643	0.9722	0.9471	0.95988
6u50	0.9558	0.8998	0.9088	0.9577	0.91669
6u53	0.8588	0.8441	0.8455	0.8851	0.90665
7r74	0.9547	0.9386	0.9147	0.9372	0.95082
7ri1	0.9609	0.9241	0.8821	0.9685	0.92676
2vyr	0.9906	0.9671	0.9145	0.9359	0.985
4w2q	0.8845	0.8852	0.8786	0.902	0.9252
4yga	0.9516	0.9109	0.8708	0.9535	0.9217
5jmo	0.9634	0.9178	0.9332	0.9259	0.9681
6fys	0.9152	0.9229	0.8255	0.9416	0.9034
6h16	0.9223	0.9159	0.9221	0.9268	0.9753
6oc8	0.9381	0.9231	0.8562	0.9195	0.8879
6sc8	0.9516	0.9541	0.9579	0.9349	0.9462
6v80	0.8788	0.8712	0.8844	0.886	0.8822
