## Supplementary Tables for "A benchmark study of protein folding algorithms on nanobodies": Supplementary Table 4. CDR lengths.xlsx

### Sheet: Sheet1
	CDR1 length	CDR2 length	CDR3 length
1i3v	8	13	17
1kxv	8	7	15
1op9	5	8	17
1qd0	11	8	18
2xxc	8	8	6
3jbc	8	8	21
3jbd	8	8	13
3k3q	19	8	19
3k81	8	7	15
3qsk	8	8	14
3qxt	8	8	17
3r0m	8	8	20
3sn6	8	8	21
3stb	8	7	20
4b50	8	7	16
4dk3	8	8	20
4hem	8	8	16
4hep	8	8	24
4idl	8	7	17
4lgp	8	8	10
4nbx	8	8	16
4nc0	8	8	17
4nc2	8	7	16
4orz	8	7	10
4pou	8	8	14
4poy	8	8	14
4ppt	8	8	14
4tvs	8	8	20
4tyu	8	11	19
4u05	8	11	19
4w70	8	11	19
4wem	8	7	15
4z9k	8	6	16
5boz	8	8	19
5e1h	8	8	22
5hvf	8	6	14
5j1s	8	7	16
5j57	8	8	19
5nlu	8	7	12
5sv3	8	8	19
5vIv	8	8	17
5vm6	8	8	22
6apo	8	7	11
6apq	8	7	12
6fyt	8	7	18
6fyw	8	8	22
6sc5	8	8	13
6u50	8	7	14
6u53	8	7	8
7r74	8	7	12
7ri1	8	5	17
2vyr	8	8	17
4w2q	8	7	12
4yga	8	8	16
5jmo	8	8	10
6fys	8	8	22
6h16	8	8	12
6oc8	8	7	14
6sc8	8	8	13
6v80	8	7	13
